# *N*-Hydroxypipecolic Acid Triggers Systemic Acquired Resistance Against Leaf Rust (*Puccinia triticina*) in Wheat

**DOI:** 10.64898/2026.11.12.759722

**Authors:** Sherry Sun, Sean Formby, Caley Craven, Janesse Holmes, Cornelia Herrfurth, Lei Tian, Stefanie König, Ivo Feussner, Yuelin Zhang, Guus Bakkeren

**Affiliations:** Michael Smith Laboratories, Department of Botany, University of British Columbia, Vancouver, B.C., V6T 1Z4, Canada; Agriculture and Agri-Food Canada, Summerland Research and Development Centre, Summerland, B.C., V0H 1Z0, Canada; Bioinformatics Program, The University of British Columbia, Vancouver, BC, V5T4S6, Canada; University of Göttingen, Albrecht von Haller Institute for Plant Sciences and Göttingen Center for Molecular Biosciences (GZMB), Department of Plant Biochemistry, Göttingen, Germany; Biological Sciences Building, Department of Botany, University of British Columbia, Vancouver, B.C., V6T 1Z4, Canada

**Author notes:** The author(s) responsible for distribution of materials integral to the findings presented in this article in accordance with the policy described in the Author guidelines (https://academic.oup.com/plcell/pages/author-guidelines) is (are): Sherry Sun and Guus Bakkeren.

**Keywords:** Systemic acquired resistance (SAR), Phytopathogenesis, fungal pathogen, biotrophy, wheat leaf rust disease, multi-omics, phytohormones

## Abstract

Systemic acquired resistance (SAR) represents a conserved immune strategy enabling plants to mount long-lasting, whole-plant protection following localized pathogen challenge. In *Arabidopsis thaliana*, SAR is orchestrated by the mobile immune regulator *N-*hydroxypipecolic acid (NHP); however, the extent to which NHP defines systemic immune states in polyploid crops remains unclear. Here, we establish NHP as an inducer of systemic immunity in hexaploid wheat (*Triticum aestivum*) during infection by the obligate biotrophic fungus *Puccinia triticina*. Local NHP application conferred robust disease suppression in distal leaves and elicited a temporally structured oxidative response characterized by a distal, biphasic reactive oxygen species (ROS) wave linking local and systemic tissues. RNA-sequencing analysis revealed that NHP induces coordinated transcriptional reprogramming, characterized by systemic activation of pattern-triggered and effector-triggered immunity pathways, WRKY-centered transcriptional networks, NPR1-associated signaling, and broad-spectrum resistance loci including *Lr34*. Concomitantly, targeted metabolomic profiling revealed a unique systemic accumulation of salicylic acid, salicylic acid glucoside, pipecolic acid, and NHP, without the conventional jasmonate signaling antagonism observed in eudicots. Despite this conserved immune architecture, functional analyses indicated divergence within the NHP biosynthetic pathway; while a single wheat *FMO* from sub-clade A2 was systemically up-regulated by NHP, the highly conserved *TaSARD4* homeologs were constitutively expressed and functionally dispensable for rust resistance *in planta*. Notably, heterologous expression of *TaSARD4-B* successfully restored NHP-glucoside accumulation in an Arabidopsis *sard4* mutant, confirming biochemical competence and suggesting alternative metabolic redundancies in wheat. These findings define a systems-level NHP-driven immune state in wheat and provide a conceptual framework for dissecting systemic immunity in cereals, extending SAR paradigms beyond model plant systems.

**Short summary:** *N*-hydroxypipecolic acid (NHP) is a central regulator of systemic acquired resistance in Arabidopsis, yet its role in cereal crops remains unclear. We show that exogenous NHP induces a coordinated systemic immune state in hexaploid wheat, reducing susceptibility to the biotrophic fungus *Puccinia triticina*. Integrated histological, metabolomic, and transcriptomic analyses reveal conserved SAR hallmarks alongside cereal-specific regulatory features, defining an NHP-induced resistance (NIR) program in wheat and expanding our understanding of systemic immunity in cereal crops.
