## Supplemental Data Sets 1-5 for "*N*-Hydroxypipecolic Acid Triggers Systemic Acquired Resistance Against Leaf Rust (*Puccinia triticina*) in Wheat": Supplemental_Data_Set_5.xlsx

### Sheet: Oligonucleotide_Primers
A list of all primers and their use-case reported in this thesis.
Primer name	Target Organism	Line/race/ecotype/cultivar	Purpose	Restriction enzymes	Sequence	extra notes
5UTR_SARD4-A	Wheat	Thatcher	forward primer used to drive into Thatcher TaSARD4 cDNA from 5'UTR region (no intron in gene); use in isolating correct amplicon for further nested primers and cloning into pBASTA vector for transgenic expression in Arabidopsis thaliana sard4 KO plants	-	AGGACTCGCTAGTCAACGC	use 5% DMSO in PCR reaction with cDNA; high GC content might be creating structures which make amplification difficult without DMSO
3UTR_SARD4-A	Wheat	Thatcher	reverse primer used to drive into Thatcher TaSARD4 cDNA from 5'UTR region (no intron in gene); use in isolating correct amplicon for further nested primers and cloning into pBASTA vector for transgenic expression in Arabidopsis thaliana sard4 KO plants	-	CCATGAGATGACAACACCTTCTTATTC
TaSARD4-A-F	Wheat	Thatcher	Cloned from Thatcher cDNA isolated from Pt infected leaves	KpnI	GGGGTACCCC-ATGGCAGCGCCGCCGTCCCAC
TaSARD4-A	Wheat	Thatcher	Cloned from Thatcher cDNA isolated from Pt infected leaves	HindIII	CCCAAGCTTGGG-CGCGTTCTTGGCTGCAGTGTAGTTCTCGTAGGC
5UTR_SARD4-B	Wheat	Thatcher	Cloned from Thatcher cDNA isolated from Pt infected leaves	-	AAACACGCAATCGCGAACGCC
3UTR_SARD4-B	Wheat	Thatcher	Cloned from Thatcher cDNA isolated from Pt infected leaves	-	CAGAGACGAGGTATCATGATTTGCCAACAC
TaSARD4-BD	Wheat	Thatcher	Cloned from Thatcher cDNA isolated from Pt infected leaves	KpnI	GGGGTACCCC-ATGGCAGCGCCGCCGTC
TaSARD4-BD	Wheat	Thatcher	Cloned from Thatcher cDNA isolated from Pt infected leaves	HindIII	CCCAAGCTTGGG-CGCGTTCTTGGTTGCAGTGTAGTTCTCG
5UTR_SARD4-D	Wheat	Thatcher	Cloned from Thatcher cDNA isolated from Pt infected leaves	-	GAGAATCGACCAACCCTGTGTACGACTAGGACTC
3UTR_SARD4-D	Wheat	Thatcher	Cloned from Thatcher cDNA isolated from Pt infected leaves	-	GCCTGCAAGAAGAACTGAAGAAGAGCCTTCG
TaSARD4-BD	Wheat	Thatcher	Cloned from Thatcher cDNA isolated from Pt infected leaves	KpnI	GGGGTACCCC-ATGGCAGCGCCGCCGTC
TaSARD4-BD	Wheat	Thatcher	Cloned from Thatcher cDNA isolated from Pt infected leaves	HindIII	CCCAAGCTTGGG-CGCGTTCTTGGTTGCAGTGTAGTTCTCG
TaSARD4-4L	Wheat	Thatcher	forward primer used to clone a 401bp fragment from the wheat SAR-Deficient 4 gene (TaSARD4) spanning the 5'UTR region into the start codon and beginning of the TaSARD4 sequence, meant to capture all A/B/D homeologues, cloned from Thatcher cDNA isolated from Pt infected leaves	-	AAGGAAGTTTAA-TCGCGAACGCCGCGAGC	TCGCGAACGCCGCGAGCAGAGCGGGAGCAGCCCCACCGCGGCAGCATGGCAGCGCCGCCGTCCCACCCGTTCGTCTACATCGACGCCGAGGCGCTCCACGCCGTCCTCCCCTTCCCGTCCCTGATCTCCCACCTCCGCGCGGGCCTCCCCGCCTTCTCCGGTGACATCCACTGCCCCCACCGCGTCTCCTTCCCGGTCCCGACCTCGCCCTCCGCGGCGTTGCTCCTCATGCCCTCATGGTGCGCCCACCCCTCGCTCCCCTACCTCGCCCTCAAGGCCGTCACCTCCTTCCCCGCCAACTCCCCGCACCGCCCCTCCATCCACGCCACCGTCTCCCTCTTCAGCTCCGCCTCCGGCGTGCCCCTCGCGTCCGTCGACGGCTCCGCGCTCACCCTCCTC…
TaSARD4-4L	Wheat	Thatcher	reverse primer used to clone a 401bp fragment from the wheat SAR-Deficient 4 gene (TaSARD4) spanning the 5'UTR region into the start codon and beginning of the TaSARD4 sequence, meant to capture all A/B/D homeologues, cloned from Thatcher cDNA isolated from Pt infected leaves	-	GACCACCACCACCGT-CGGAGGAGGGTGAG
AtSARD4-F	Arabidopsis thaliana	col-0	forward primer for use to clone SARD4 gene from Arabidopsis cDNA isolated from Psm infected leaves	-	AGGCCTATGGCTGCATTACCAGTATTCA
AtSARD4-R	Arabidopsis thaliana	col-0	reverse primer for use to clone SARD4 gene from Arabidopsis cDNA isolated from Psm infected leaves	-	CCTGCAGGACAACGGCTGAGGTAAGTCTC
ALL_TaS4_qF	Wheat	Thatcher	forward primer for use in qPCR to amplify all A/B/D copies of TaSARD4 from Pt infected Thatcher for detection of relative gene expression silencing in VIGS experiment, version 1	-	ACTCATGGATTGCGAGAAGG	did not work for VIGS
ALL_TaS4_qR	Wheat	Thatcher	reverse primer for use in qPCR to amplify all A/B/D copies of TaSARD4 from Pt infected Thatcher for detection of relative gene expression silencing in VIGS experiment, version 1	-	TCACCTGTTGTTAGGCCGAT	did not work for VIGS
ALL_TaS4_qF_v2	Wheat	Thatcher	forward primer for use in qPCR to amplify all A/B/D copies of TaSARD4 from Pt infected Thatcher for detection of relative gene expression silencing in VIGS experiment, version 2	-	TGATCATCAGCTGTGGCATA	worked for VIGS experiment
ALL_TaS4_qR_v2	Wheat	Thatcher	reverse primer for use in qPCR to amplify all A/B/D copies of TaSARD4 from Pt infected Thatcher for detection of relative gene expression silencing in VIGS experiment, version 2	-	CAAGGTACCATGAGATGACAACA	worked for VIGS experiment
TaCDC48_F	Wheat	Chinese Spring	forward primer for use in qPCR to amplify the housekeeping gene CDC48 in Triticum aestivum; used for Thatcher cultivar in this study for testing relative gene expression in VIGS	-	GTCCTCCTGGCTGTGGTAAAAC
TaCDC48_R	Wheat	Chinese Spring	reverse primer for use in qPCR to amplify the housekeeping gene CDC48 in Triticum aestivum; used for Thatcher cultivar in this study for testing relative gene expression in VIGS	-	AGCAGCTCAGGTCCCTTGATAC
RTP1_F	Puccinia triticina	Race 1 BBBD	for use in ddPCR and qPCR of the single-copy gene RTP1 in Puccinia triticina	-	CGGAAGAATAGCCGGAAAATG
RTP1_R	Puccinia triticina	Race 1 BBBD	for use in ddPCR and qPCR of the single-copy gene RTP1 in Puccinia triticina	-	CTTAGACATCTCGATGTCTCG
TaEF1a_F	Wheat	Chinese Spring	for use in ddPCR and qPCR of the single-copy gene elongation factor 1 alpha (EF1a) in Triticum aestivum; used for Thatcher cultivar in this study and worked. Forward Primer.	-	GGTGATGCTGGCATAGTGAA
TaEF1a_R	Wheat	Chinese Spring	for use in ddPCR and qPCR of the single-copy gene elongation factor 1 alpha (EF1a) in Triticum aestivum; used for Thatcher cultivar in this study and worked	-	GATGACACCAACAGCCACAG
TaPDS_p771F_LIC	Wheat	Chinese Spring	Primer for PDS LIC	-	AAGGAAGTTTAA-GCAGGGTGTTCCTGATCG
TaPDS_p1321R_LIC	Wheat	Chinese Spring	Primer for PDS LIC	-	AACCACCACCACCGT-CCAGCATCGAACGGTTTGG
TaPDS_p816F_LIC	Wheat	Chinese Spring	Primer for PDS LIC	-	AAGGAAGTTTAA-TGTCCAAGGCACTGAATTTC	used this pair
TaPDS_p1213R_LIC	Wheat	Chinese Spring	Primer for PDS LIC	-	AACCACCACCACCGT-CTTCAGTTTTCTGTCAAACC	used this pair

### Sheet: Biological_Lines_&_Reagents
A list of all plant lines (both wild-type and transgenic) used in this study, as well as sequences and antibody dilution factor for transgenic lines.
Plant	Line/ecotype/cultivar	Decription	Tag (if available)
Arabidopsis	col-0	col-0 ectotype, wild-type (WT) Arabidopsis thaliana plant	–
Arabidopsis	fmo1-1	fmo1 KO mutant obtained from Zhang lab	–
Arabidopsis	sard4-5	sard4 KO mutant obtained from Zhang lab	–
Arabidopsis	A1	TaSARD4-A full CDS cloned into modified pBASTA-35S:3xHA-E9t vector (pBASTA::35S-TaSARD4A-3HA-E9t), for complementation and over-expression in Atsard4 KO plants (sard4-5) and used for analysis of reconstitution of NHP. Independent lines tested (A1, A2).	3-Ha
Arabidopsis	A2	TaSARD4-A full CDS cloned into modified pBASTA-35S:3xHA-E9t vector (pBASTA::35S-TaSARD4A-3HA-E9t), for complementation and over-expression in Atsard4 KO plants (sard4-5) and used for analysis of reconstitution of NHP. Independent lines tested (A1, A2).	3-Ha
Arabidopsis	B1	TaSARD4-B full CDS cloned into modified pBASTA-35S-3xHA vector, for complementation and over-expression in Atsard4 KO plants (sard4-5) and used for analysis of reconstitution of NHP. Two Independent lines tested (B1, B2).	3-Ha
Arabidopsis	B2	TaSARD4-B full CDS cloned into modified pBASTA-35S-3xHA vector, for complementation and over-expression in Atsard4 KO plants (sard4-5) and used for analysis of reconstitution of NHP. Two Independent lines tested (B1, B2).	3-Ha
Arabidopsis	D1	TaSARD4-D full CDS cloned into modified pBASTA-35S-3xHA vector, for complementation and over-expression in Atsard4 KO plants (sard4-5) and used for analysis of reconstitution of NHP. Two Independent lines tested (D1, D2).	3-Ha
Arabidopsis	D2	TaSARD4-D full CDS cloned into modified pBASTA-35S-3xHA vector, for complementation and over-expression in Atsard4 KO plants (sard4-5) and used for analysis of reconstitution of NHP. Two Independent lines tested (D1, D2).	3-Ha
Wheat	Thatcher	Used for all histological, wheat metabolomiccs, and transcriptomics analysis	–
Wheat	Thatcher-Lr3 (NIL)	Used as a comparison for visual line-up of Pt symptoms	–
Wheat	Thatcher	Used for silencing TaSARD4 all copies in Thatcher (A/B/D)	–
Tobacco	–	wild-type (WT) Nicotiana benthamiana plant for propgation of viral vectors in BSMV and transient expression of recombinant proteins	–
